# A *Staphylococcus* phage recombination cassette that enables recombineering across distant bacteria

**DOI:** 10.64898/2026.10.30.761037

**Authors:** Pascal Maguin, Maedeh Aghahosseini, Maj Brodmann, Victor Chen, Jeff Zhu, Karolina Szenkiel, Luciano A. Marraffini, Andrew Varble

## Abstract

Modifying bacterial genomes with phage recombinases, a process termed recombineering, has enabled precise genome editing, but its reach is limited by host specificity: each new organism generally requires its own recombinase to be identified and optimized. Using known phage recombination genes as synteny anchors, we mined *Staphylococcus* genomes and recovered a diverse collection of phage recombination cassettes, spanning the RAD52-like annealase superfamily (Sak, Erf) and the RAD51/RecA-like Sak4 family. Functional testing of representatives in *S. aureus* identified several highly efficient systems that support recombineering. We engineered the most efficient of these into a single-plasmid tool that yields markerless editing in *S. aureus* in four days. Notably, where other recombineering systems rely on host-specific factors for nuclease evasion and ssDNA loading, this cassette encodes both activities itself: a predicted broad-spectrum nuclease inhibitor and a dedicated single-stranded DNA-binding protein. We therefore tested the cassette across phylogenetically distant hosts, and observed recombination in *Streptococcus pyogenes, Enterococcus faecium, Francisella novicida*, and *Escherichia coli*. These results identify a self-sufficient class of phage recombination systems and provide a portable tool for genetic manipulation in bacteria that lack established recombineering methods.
