## Supplemental Table 1 for "A *Staphylococcus* phage recombination cassette that enables recombineering across distant bacteria"

### Sheet: Bacterial strains and phages
Name	Description	Made in this study?
S. aureus RN4220	Laboratory strain of S. aureus	No (PMID: 6226876)
S. aureus sPM03	S. aureus RN4220 harboring a chloramphenicol acetyltransferase cassette inserted within its mutated sau1hsdR gene (locus KMZ21_RS00745 in RN4220 genome NZ_CP076105.1).	Yes
S. aureus sPM05	S. aureus RN4220 harboring, inserted within its mutated sau1hsdR gene (locus KMZ21_RS00745 in RN4220 genome NZ_CP076105.1), a spectinomycin adenylyltransferase expression cassette together with a mutated chloramphenicol acetyltransferase cassette lacking the first 4 bp of the gene.	Yes
S. aureus sPM09	S. aureus RN4220 harboring a loxP-flanked chloramphenicol acetyltransferase cassette inserted within its mutated sau1hsdR gene (locus KMZ21_RS00745 in RN4220 genome NZ_CP076105.1).	Yes
S. aureus sPM10	S. aureus RN4220 harboring, inserted within its mutated sau1hsdR gene (locus KMZ21_RS00745 in RN4220 genome NZ_CP076105.1), a spectinomycin adenylyltransferase expression cassette together with a mutated chloramphenicol acetyltransferase cassette carrying a start codon substitution (ATG to ATC).	Yes
S. pyogenes SF370	S. pyogenes strain	No (PMID: 11296296)
Enterococcus faecium Com15	E. faecium strain	No (PMID: 22354958)
Francisella novicida U112	F. novicida strain	No (PMID: 17550600)
Escherichia coli MG1655	E. coli strain	No (PMID: 9278503)

### Sheet: Plasmids
Plasmid name	Plasmid contents	Made in this study?
pAV488	Recombineering operon from S. pseudintermedius strain MAD568 (CP039745.1) under the pSpank promoter in pC194	Yes
pAV493	S. pseudintermedius strain MAD568 (CP039745.1) genes DJ441_02525 and DJ441_02530 under the pSpank promoter in pPM141	Yes
pAV494	S. pseudintermedius strain MAD568 (CP039745.1) genes DJ441_02520 and DJ441_02525 under the pSpank promoter in pPM141	Yes
pAV495	S. pseudintermedius strain MAD568 (CP039745.1) genes DJ441_02520 and DJ441_02530 under the pSpank promoter in pPM141	Yes
pC194	Empty cloning vector	No (PMID 6950931)
pDMK3	Francisella suicide vector	No (PMID: 17210667)
pDMK3 cas9::groESprom-ermC	Francisella recombination template vector for integration into cas9	Yes
pE194	Empty cloning vector	No (PMID 6279574)
pET-21a_Cm_ThyA_insert	Enterococcus recombination template vector for integration into thyA	No (PMID 34232061)
pFNMB2	ATc-inducible, mobilizable expression plasmid for Francisella novicida	No (PMID 30234022)
pFNMB2_7	Recombineering operon from S. pseudintermedius strain SP_11304-2A (CP065924.1) in pFNMB2	Yes
pFNMB2_10	Recombineering operon from S. aureus strain NCTC1803 (LR134305.1) in pFNMB2	Yes
pFNMB2_12	Recombineering operon from S. pseudintermedius strain MAD568 (CP039745.1 in pFNMB2	Yes
pJTR162	pE194-based vector harboring the Atc-inducible promoter Ptet	No (PMID 30692669)
pLZ12	Empty cloning vector	No (PMID 1849511)
pPM141	pE194 vector harboring the IPTG-inducible promoter pSpank and the lacI gene	No (PMID 34232061)
pPM145v1 (SapSak4 system)	S. aureus phage phi11 (NC_004615.1) recombineering operon genes phi11 7029-7565, phi11_12, and phi11_13 under the pSpank promoter in pPM141	No (PMID 34232061)
pPM145v4	S. aureus phage phi11 (NC_004615.1) genes phi11 7029-7565 and phi11_12 under the pSpank promoter in pPM141	Yes
pPM145v6	S. aureus phage phi11 (NC_004615.1) genes phi11_12 and phi11_13 under the pSpank promoter in pPM141	Yes
pPM145v8	S. aureus phage phi11 (NC_004615.1) genes phi11 7029-7565 and phi11_13 under the pSpank promoter in pPM141	Yes
pPM146	pC194 harboring a chloramphenicol acetyltransferase cassette flanked on each side by a 700-bp region of DNA matching the non-functional hsdR (sau1hsdR; locus KMZ21_RS00745 in RN4220 genome NZ_CP076105.1)	Yes
pPM165	pC194 harboring a spectinomycin adenylyltransferase cassette flanked on each side by a 700-bp region of DNA matching the non-functional hsdR (sau1hsdR; locus KMZ21_RS00745 in RN4220 genome NZ_CP076105.1)	Yes
pPM249	Recombineering operon from S. aureus ATCC BAA-39 (CP033506.1.1) under the pSpank promoter in pPM141	Yes
pPM250	Recombineering operon from S. aureus NCTC6136 (LS483311.1) under the pSpank promoter in pPM141	Yes
pPM251	Recombineering operon from S. aureus strain UP_830 (CP047790.1) under the pSpank promoter in pPM141	Yes
pPM252	Recombineering operon from S. pseudintermedius strain NA45 (CP016072.1) under the pSpank promoter in pPM141	Yes
pPM253	Recombineering operon from S.aureus strain ATCC 12600 (CP035101.1) under the pSpank promoter in pPM141	Yes
pPM254	Recombineering operon from S. aureus strain NCTC9614 (UHBN01000002.1) under the pSpank promoter in pPM141	Yes
pPM255	Recombineering operon from S. pseudintermedius strain SP_11304-2A (CP065924.1) under the pSpank promoter in pPM141	Yes
pPM256	Recombineering operon from S. pseudintermedius strain MAD406 16 (QGPI01000016.1) under the pSpank promoter in pPM141	Yes
pPM257	Recombineering operon from S. aureus Newman (AP009351.1) under the pSpank promoter in pPM141	Yes
pPM258	Recombineering operon from S. aureus strain NCTC1803 (LR134305.1) under the pSpank promoter in pPM141	Yes
pPM259	Recombineering operon from S. pseudintermedius strain 081661 (CP016073.1) under the pSpank promoter in pPM141	Yes
pPM260 (SppErf system)	Recombineering operon from S. pseudintermedius strain MAD568 (CP039745.1) under the pSpank promoter in pPM141	Yes
pPM261	Recombineering operon from S. epidermidis strain NCTC13924 (LR134536.1) under the pSpank promoter in pPM141	Yes
pPM262	Recombineering operon from S. epidermidis phage PH15 (DQ834250.1) under the pSpank promoter in pPM141	Yes
pPM263	Recombineering operon from S. petrasii subsp. jettensis strain NCTC13830 (UHDO01000001.1) under the pSpank promoter in pPM141	Yes
pPM264	Recombineering operon from S. cohnii strain FDAARGOS_744 (CP054807.1) under the pSpank promoter in pPM141	Yes
pPM265	Recombineering operon from S. capitis strain FDAARGOS_173 (LORZ02000001.1) under the pSpank promoter in pPM141	Yes
pPM266	Recombineering operon from S. aureus subsp. aureus strain ATCC 25923 (CP009361.1) under the pSpank promoter in pPM141	Yes
pPM268	pC194 harboring a spectinomycin adenylyltransferase and a chloramphenicol acetyltransferase cassette flanked on each side by a region of DNA matching the non-functional hsdR (sau1hsdR; locus KMZ21_RS00745 in RN4220 genome NZ_CP076105.1)	Yes
pPM269	pC194 harboring a spectinomycin adenylyltransferase expression cassette and a chloramphenicol acetyltransferase expression cassette with the first 4 bp of the gene deleted flanked on each side by a region of DNA matching the non-functional hsdR (sau1hsdR; locus KMZ21_RS00745 in RN4220 genome NZ_CP076105.1)	Yes
pPM272	pE194 vector harboring the flippase recombinase gene under an Atc-inducible promoter (Ptet)	Yes
pPM273	pE194 vector harboring the flippase recombinase gene under an Atc-inducible promoter and the recombineering operon from pPM260 under the IPTG-inducible pSpank promoter	Yes
pPM300	pE194 vector harboring the Cre recombinase gene under an Atc-inducible promoter and the recombineering operon from pPM260 under the IPTG-inducible pSpank promoter	Yes
pPM319	pC194 harboring a spectinomycin adenylyltransferase expression cassette and a chloramphenicol acetyltransferase expression cassette with its start codon ATG mutated to ATC flanked on each side by a region of DNA matching the non-functional hsdR (sau1hsdR; locus KMZ21_RS00745 in RN4220 genome NZ_CP076105.1)	Yes

### Sheet: Primer list
Name	Sequence	Purpose
AV1488	TTACTTCGACTTGTTGATACGCGTCTGTCAAATTAAATAG	Cloning
AV1489	GTATCAACAAGTCGAAGTAAAACAGACTAAAAGTTTGAGG	Cloning
AV1490	AATTGTCTAAAACATCAGCTATTTTTTGGTATAAATTGAGC	Cloning
AV1491	AGCTGATGTTTTAGACAATTGGACTAAACAAGCAAAGG	Cloning
AV1492	CAATCGGATTTTTTGTTAATCGACCTACCAATACGACTC	Cloning
AV1493	ATTAACAAAAAATCCGATTGACATCGACGATGAAG	Cloning
AV2006	ATGAGTGATCATATATTTATGTTACAGTAATATTGACTTTTAAAAAAGG	Cloning
AV2007	TAGAGAGTCGATTTTAAAAATATCCCACTTTATCCAATTTTCG	Cloning
AV2008	TTTTTAAAATCGACTCTCTAGCTTGAGGC	Cloning
cas9::groESprom-ermC.FOR	ACGGTGAAGATGATTTAGACAGT	Recombination Substrate
cas9::groESprom-ermC.REV	AGTTGTATTTTGCCACTCACGA	Recombination Substrate
pDMK3_cas9::groESprom-ermC_1.FOR	cttctgaattgtcgacccTCGAGACGGTGAAGATGATTTAG	Cloning
pDMK3_cas9::groESprom-ermC_1.REV	gagttttttggTTGTTGAATCTGTGCAAAAC	Cloning
pDMK3_cas9::groESprom-ermC_2.FOR	AGATTCAACAAccaaaaaactcaaatcc	Cloning
pDMK3_cas9::groESprom-ermC_2.REV	TTTATATTTTTCTCGTTCATggatcctcttactc	Cloning
pDMK3_cas9::groESprom-ermC_3.FOR	acaaaggagtaagaggatccATGAACGAGAAAAATATAAAACAC	Cloning
pDMK3_cas9::groESprom-ermC_3.REV	CTGCAAAAGCAATTTACTTATTAAATAATTTATAGCTATTGAAAAG	Cloning
pDMK3_cas9::groESprom-ermC_4.FOR	TTTAATAAGTAAATTGCTTTTGCAGAG	Cloning
pDMK3_cas9::groESprom-ermC_4.REV	agagctcaggttacgcggccGCTAATATCTGATAGATAAAATTGTTATCC	Cloning
pFNMB2_recombineering7.FOR	ctgcagatttaagaaggagatACGCGTATGACTAATCAACTGCAGG	Cloning
pFNMB2_recombineering7.REV	cggGTTATTTGTAGAGCTCTCAAAAGGGTAAATCTTCATC	Cloning
pFNMB2_recombineering10.FOR	ctgcagatttaagaaggagatACGCGTATGGCTAATCTATATGAGCTATC	Cloning
pFNMB2_recombineering10.REV	cggGTTATTTGTAGAGCTCTCAGAACGGTAAGTCATC	Cloning
pFNMB2_recombineering12.FOR	ctgcagatttaagaaggagatACGCGTATGACGACACTATTTAATTTGAC	Cloning
pFNMB2_recombineering12.REV	cggGTTATTTGTAGAGCTCTCAAAAGGGTAAATCTTCATC	Cloning
AV2009	ATAAATATATGATCACTCATTCACTGCCCGCTTTCC	Cloning
PM31	GTATACGACTTACCTCAAAGACAAATATTA	To check for editing
PM582	CGGGCAGTGAATGAGTGATCGTTAAATTTATACTGC	Cloning
PM584	GATCACTCATTCACTGCCCGCTTTCC	Cloning
PM627	ATTTTATTGTATTTTAAAAATATCCCACTTTATCCAATTTTCG	Cloning
PM628	TTTTAAAATACAATAAAATTAGAATAAATTTACGTTTGAAG	Cloning
PM629	CATAAATATACACTCCAATAAAACATGTGACTC	Cloning
PM630	TATTGGAGTGTATATTTATGTTACAGTAATATTGACTTTTAAAAAAGG	Cloning
PM631	TTCTGTTTATAGTGACATTAGAAAACCGACTG	Cloning
PM632	TAATGTCACTATAAACAGAATAACCGTATCAATACATTGC	Cloning
PM633	GGGGCAGGTTTCATGAATGGCATCTCTAATTAAATACG	Cloning
PM634	CCATTCATGAAACCTGCCCCGTTAGTTG	Cloning
PM635	GATAGCGAACTATTGAAGAGTCACATG	to amplify cmR cassette flanked by 40 bp of homology to hsdR gene
PM636	GCAAACGATTGCAATGTATTGATAC	to amplify cmR cassette flanked by 40 bp of homology to hsdR gene
PM637	ATTGCTTGATAATTTTAGAACGATTTTAAATGAG	to amplify cmR cassette flanked by 500 bp of homology to hsdR gene
PM638	AACTTTATTCGTTTTATACTGTTCTAATAAAGGG	to amplify cmR cassette flanked by 500 bp of homology to hsdR gene
PM646	GCTTCAACCATGCTGTTATCTTC	To check for editing
PM649	CGCTACATACAAATGTTTATCATTAGTAATGG	to amplify cmR cassette flanked by 100 bp of homology to hsdR gene
PM650	TTAATAATCATATAGCGCGATATCATCTTAGC	to amplify cmR cassette flanked by 100 bp of homology to hsdR gene
PM651	TACATATCCATTATTCCCTGTCTCAGTC	to amplify cmR cassette flanked by 200 bp of homology to hsdR gene
PM652	ACCCCTTGTCCAAGTTGAATTG	to amplify cmR cassette flanked by 200 bp of homology to hsdR gene
PM661	ATTAAAAATTCCCGGGTAACTAGTAACTGC	Cloning
PM662	GTTACCCGGGAATTTTTAATTACCATTTCTAATTGCTTGTACAACATC	Cloning
PM674	ATGATTATTTATGACTGAAAAAACTAATCAAGATGTCG	Cloning
PM675	GTTACCCGGGCTAGAACGGTAAATCATCATCATTG	Cloning
PM676	ACCGTTCTAGCCCGGGTAACTAGTAACTGC	Cloning
PM677	TTTCAGTCATAAATAATCATCCTCCTAAGTACAAGC	Cloning
PM678	GGGAGAATAGATGAAAATCACTGGTAGAACACAATAC	Cloning
PM762	TATTGGAGTGGGCAAGAGATATTTTTAAAACAATGAATAGG	Cloning
PM763	TTCTGTTTATCTGACGAAAGTCCAAGGGTTTATTG	Cloning
PM764	CTTTCGTCAGATAAACAGAATAACCGTATCAATACATTGC	Cloning
PM765	ATCTCTTGCCCACTCCAATAAAACATGTGACTC	Cloning
PM1297	ATTAAGCTTGTACTTAGGAGGATGATTATTTATG	Cloning
PM1298	AGCTAGCATCTGCAGTTACTAGTTAC	Cloning
PM1299	GTAACTAGTAACTGCAGATGCTAGCTC	Cloning
PM1356	CTTTCGTCAGTATATTTATGTTACAGTAATATTGACTTTTAAAAAAGG	Cloning
PM1357	CATAAATATACTGACGAAAGTCCAAGGGTTTATTG	Cloning
PM1358	ATCAAATTTCAACAAGATAGATTTAGACAATTGGAAGAGAAAAGAG	Cloning
PM1359	AATCTATCTTGTTGAAATTTGATATGCCTCCTAAATTTTTATCTAAAGTG	Cloning
PM1367	ATTCACTTTAGATAAAAATTTAGGAGGCATATCAAATGAACTTTAATAAAATTGATTTAGACAATTGGAAGAGAAAAGAGATATT	Recombineering oligo
PM1368	AATATCTCTTTTCTCTTCCAATTGTCTAAATCAATTTTATTAAAGTTCATTTGATATGCCTCCTAAATTTTTATCTAAAGTGAAT	Recombineering oligo
PM1369	ATTCACTTTAGATAAAAATTTAGGAGGCATATCAAATGAATTTCAACAAGATAGATTTAGACAATTGGAAGAGAAAAGAGATATT	Recombineering oligo
PM1370	AATATCTCTTTTCTCTTCCAATTGTCTAAATCTATCTTGTTGAAATTCATTTGATATGCCTCCTAAATTTTTATCTAAAGTGAAT	Recombineering oligo
PM1372	TAGATTTAGTCGGAAAATGACACATCAAGG	to amplify cmR cassette flanked by 2 kb of homology to hsdR gene
PM1375	GAACTCCGCTTCTTTTTTAATACTTTCG	to amplify cmR cassette flanked by 2 kb of homology to hsdR gene
PM1377	CGCGATACTTTTCTAATAATGATAGCG	to amplify cmR cassette flanked by 60 bp of homology to hsdR gene
PM1378	AAGGTCTCATAAATGACTCAGCAAAC	to amplify cmR cassette flanked by 60 bp of homology to hsdR gene
PM1397	GGCTAGCAACTGCCAGATGATAAAACGAGTACACACG	Cloning
PM1398	GGTACCAAAGTCGGGAGAATAGGAGCCGCAACACAC	Cloning
PM1399	GCTATGACTGAATTCCGACTCTCTAGCTTGAGGC	Cloning
PM1400	CAAGCTAGAGAGTCGGAATTCAGTCATAGCTGTACCCC	Cloning
PM1401	GAAAGCGGGCAGTGAAGAGCTCGTGCTATAATTATACTAATTTTATAAGG	Cloning
PM1402	TATAGCACGAGCTCTTCACTGCCCGCTTTCC	Cloning
PM1460	AAATAATCATCCTCCTAACTCTATCAATGATAG	Cloning
PM1461	GGAGTGATAACTTCGTATAATGTATGCTATACGAAGTTATTATATTTATGTTACAGTAATATTGACTTTTAAAAAAGG	sPM09 strain construction
PM1462	ATATAATAACTTCGTATAGCATACATTATACGAAGTTATCACTCCAATAAAACATGTGACTCTTCAATAG	sPM09 strain construction
PM1463	TGTTTATATAACTTCGTATAGCATACATTATACGAAGTTATAGTGACATTAGAAAACCGACTGTAAAAAGTACAG	sPM09 strain construction
PM1464	CACTATAACTTCGTATAATGTATGCTATACGAAGTTATATAAACAGAATAACCGTATCAATACATTGCAATCG	sPM09 strain construction
PM1583	CATATCAAATCAACTTTAATAAAATTGATTTAGACAATTG	Cloning
PM1584	AATCAATTTTATTAAAGTTGATTTGATATGCCTCCTAAATTTTTATC	Cloning
PM1585	TAAATATCTCTTTTCTCTTCCAATTGTCTAAATCAATTTTATTAAAGTTCATTTGATATGCCTCCTAAATTTTTATCTAAAGTGAATTTAGGAGGCTTA	Recombination Substrate
PM1586	ATCTCTTTTCTCTTCCAATTGTCTAAATCAATTTTATTAAAGTTCATTTGATATGCCTCCTAAATTTTTATCTAAAGTGAATTTAGGAG	Recombination Substrate
PM1587	TTTTCTCTTCCAATTGTCTAAATCAATTTTATTAAAGTTCATTTGATATGCCTCCTAAATTTTTATCTAAAGTGAATTT	Recombination Substrate
oML203	AAAGCTTCACGTGCAAAATG	Recombination Substrate
oML204	AAATTATGCTATAATGAGACTGGG	Recombination Substrate
oML205	CTTATAATTCAATAATTTTTCCAGTTTTAAG	Recombination Substrate
oML206	TCGTGAATTGGCCAAAG	Recombination Substrate
oML205	CTTATAATTCAATAATTTTTCCAGTTTTAAG	Recombination Substrate
oML206	TCGTGAATTGGCCAAAG	Recombination Substrate
oVC146	TATATCAAGTAAACCAAGAAGATGACTTAG	Recombination Substrate
oVC174	GGCAAACGCCAAGGAAGG	Recombination Substrate

### Sheet: Cloning strategies
Name	Cloning strategy
pAV488	pPM260 was amplified using AV2007/AV2009 and pC194 with the primer pair AV2006/AV2008. The 2 PCR products were assembled into a plasmid using Gibson assembly
pAV493	pPM260 was amplified twice using the primer pairs PM582/AV1488 and PM584/AV1489 and the resulting two DNA fragments were assembled into a vector using Gibson assembly
pAV494	pPM260 was amplified twice using the primer pairs PM582/AV1490 and PM584/AV1491 and the resulting two DNA fragments were assembled into a vector using Gibson assembly
pAV495	pPM260 was amplified twice using the primer pairs PM582/AV1492 and PM584/AV1493 and the resulting two DNA fragments were assembled into a vector using Gibson assembly
pDMK3 cas9::groESprom-ermC	The cas9::groESprom-ermC substrate was amplified as four fragments using the primer pairs pDMK3_cas9::groESprom-ermC_1.FOR/_1.REV, _2.FOR/_2.REV, _3.FOR/_3.REV and _4.FOR/_4.REV, and the four resulting fragments were assembled into pDMK3, digested with XhoI and NotI, using Gibson assembly.
pFNMB2_7	pPM255 amplified with pFNMB2_recombineering7.FOR/REV and cloned into pFNMB2 digested with MluI and SacI
pFNMB2_10	pPM258 amplified with pFNMB2_recombineering10.FOR/REV and cloned into pFNMB2 digested with MluI and SacI
pFNMB2_12	pPM260 amplified with pFNMB2_recombineering12.FOR/REV and cloned into pFNMB2 digested with MluI and SacI
pPM145v4	pPM145 was amplified using the primer pair PM661/PM662 and the resulting fragment was circularized into a plasmid using Giibson assembly
pPM145v6	pPM145 was amplified using the primer pair PM674/PM677 and the resulting fragment was circularized into a plasmid using Giibson assembly
pPM145v8	pPM145 was amplified twice using the primer pairs PM676/PM679 and PM675/PM678 and the resulting two DNA fragments were assembled into a vector using Gibson assembly
pPM146	gDNA from RN4220 was PCR amplified twice using the primer pairs PM628/PM629 and PM632/PM633. pC194 was PCR amplified twice using the primer pairs PM634/PM627 and PM630/PM631. The four PCR products were assembled into a plasmid using Gibson assembly
pPM165	pLZ12 and pPM146 were PCR amplified using the primer pairs PM762/PM763 and PM764/PM765, respectively. The resulting PCR products were then assembled into a vector using Gibson assembly
pPM249	Synthetic DNA coding for the 3-gene operon was ordered from IDT and amplified with the primer pair PM1297/PM1298. pPM145 was amplified using the primer pair PM1299/PM1300, then the 2 PCR products were assembled into a plasmid using Gibson assembly
pPM250	Synthetic DNA coding for the 3-gene operon was ordered from IDT and amplified with the primer pair PM1297/PM1298. pPM145 was amplified using the primer pair PM1299/PM1300, then the 2 PCR products were assembled into a plasmid using Gibson assembly
pPM251	Synthetic DNA coding for the 3-gene operon was ordered from IDT and amplified with the primer pair PM1297/PM1298. pPM145 was amplified using the primer pair PM1299/PM1300, then the 2 PCR products were assembled into a plasmid using Gibson assembly
pPM252	Synthetic DNA coding for the 3-gene operon was ordered from IDT and amplified with the primer pair PM1297/PM1298. pPM145 was amplified using the primer pair PM1299/PM1300, then the 2 PCR products were assembled into a plasmid using Gibson assembly
pPM253	Synthetic DNA coding for the 3-gene operon was ordered from IDT and amplified with the primer pair PM1297/PM1298. pPM145 was amplified using the primer pair PM1299/PM1300, then the 2 PCR products were assembled into a plasmid using Gibson assembly
pPM254	Synthetic DNA coding for the 3-gene operon was ordered from IDT and amplified with the primer pair PM1297/PM1298. pPM145 was amplified using the primer pair PM1299/PM1300, then the 2 PCR products were assembled into a plasmid using Gibson assembly
pPM255	Synthetic DNA coding for the 3-gene operon was ordered from IDT and amplified with the primer pair PM1297/PM1298. pPM145 was amplified using the primer pair PM1299/PM1300, then the 2 PCR products were assembled into a plasmid using Gibson assembly
pPM256	Synthetic DNA coding for the 3-gene operon was ordered from IDT and amplified with the primer pair PM1297/PM1298. pPM145 was amplified using the primer pair PM1299/PM1300, then the 2 PCR products were assembled into a plasmid using Gibson assembly
pPM257	Synthetic DNA coding for the 3-gene operon was ordered from IDT and amplified with the primer pair PM1297/PM1298. pPM145 was amplified using the primer pair PM1299/PM1300, then the 2 PCR products were assembled into a plasmid using Gibson assembly
pPM258	Synthetic DNA coding for the 3-gene operon was ordered from IDT and amplified with the primer pair PM1297/PM1298. pPM145 was amplified using the primer pair PM1299/PM1300, then the 2 PCR products were assembled into a plasmid using Gibson assembly
pPM259	Synthetic DNA coding for the 3-gene operon was ordered from IDT and amplified with the primer pair PM1297/PM1298. pPM145 was amplified using the primer pair PM1299/PM1300, then the 2 PCR products were assembled into a plasmid using Gibson assembly
pPM260	Synthetic DNA coding for the 3-gene operon was ordered from IDT and amplified with the primer pair PM1297/PM1298. pPM145 was amplified using the primer pair PM1299/PM1300, then the 2 PCR products were assembled into a plasmid using Gibson assembly
pPM261	Synthetic DNA coding for the 3-gene operon was ordered from IDT and amplified with the primer pair PM1297/PM1298. pPM145 was amplified using the primer pair PM1299/PM1300, then the 2 PCR products were assembled into a plasmid using Gibson assembly
pPM262	Synthetic DNA coding for the 3-gene operon was ordered from IDT and amplified with the primer pair PM1297/PM1298. pPM145 was amplified using the primer pair PM1299/PM1300, then the 2 PCR products were assembled into a plasmid using Gibson assembly
pPM263	Synthetic DNA coding for the 3-gene operon was ordered from IDT and amplified with the primer pair PM1297/PM1298. pPM145 was amplified using the primer pair PM1299/PM1300, then the 2 PCR products were assembled into a plasmid using Gibson assembly
pPM264	Synthetic DNA coding for the 3-gene operon was ordered from IDT and amplified with the primer pair PM1297/PM1298. pPM145 was amplified using the primer pair PM1299/PM1300, then the 2 PCR products were assembled into a plasmid using Gibson assembly
pPM265	Synthetic DNA coding for the 3-gene operon was ordered from IDT and amplified with the primer pair PM1297/PM1298. pPM145 was amplified using the primer pair PM1299/PM1300, then the 2 PCR products were assembled into a plasmid using Gibson assembly
pPM266	Synthetic DNA coding for the 3-gene operon was ordered from IDT and amplified with the primer pair PM1297/PM1298. pPM145 was amplified using the primer pair PM1299/PM1300, then the 2 PCR products were assembled into a plasmid using Gibson assembly
pPM268	pPM146 and pPM165 were PCR amplified using the primer pairs PM631/PM1356 and PM632/PM1357, respectively. The resulting PCR products were then assembled into a vector using Gibson assembly
pPM269	pPM268 was PCR amplified using the primer pair PM1358/1359 and the PCR product was circularized into a vector using Gibson assembly
pPM272	Synthetic DNA encoding the flipase gene codon optimized for S. aureus flanked with DNA matching the plasmid pJTR162 was ordered from IDT and pJTR162 was PCR amplified with the primer pair PM1397/1398. The PCR product and synthetic DNA were assembled into a plasmid using Gibson assembly
pPM273	pPM272 and pPM260 were PCR amplified with the primer pairs PM1400/PM1401 and PM1399/PM1402, respectively. The resulting PCR fragments were then assembled into a vector by Gibson assembly
pPM300	pPM273 was PCR amplified using the primer pair PM1398/PM1460 and was assembled into a plasmid by Gibson assembly together with a synthetic DNA fragment encoding the cre gene codon optimized for S. aureus with flanking DNA matching the pPM273 plasmid
pPM319	pPM268 was PCR amplified three times with the following primer pairs: PM627/PM634, PM628/1584, and PM633/1583. The three PCR products were assembled into a vector using Gibson assembly

### Sheet: Recombination Substrates
Description	Strategy	Category
dsDNA homology template with 2 kbp homology arms inserted into Cas9 (1,317, 727) of Franscilla novicida U112	Amplification of pDMK3 cas9::groESprom-ermC with cas9::groESprom-ermC.FOR and cas9::groESprom-ermC.REV	dsDNA
dsDNA homology template with 1 kbp homology arms inserted into intergenic region (1,023,084) of Streptococcus pyogenes SF370	Amplification of SF370 genomic DNA with oML203/oML204 and oML205/oML206 and spectinomycin cassette of plZ12 with oML205/oML206. The three PCR products were assembled using Gibson assembly	dsDNA
dsDNA homology template with 1 kbp homology arms inserted into thyA (1,109,352–1,110,299) of Enterococcus faecium Com15	Amplification of pET-21a_Cm_ThyA_insert with oVC173 and oVC174	dsDNA
dsDNA homology template harboring a chloramphenicol resistance cassette, flanked by 2,000 bp matching the sau1hsdR gene, for insertion into S. aureus	Amplification S. aureus sPM03 gDNA with the primer pair PM1372/PM1375	dsDNA
dsDNA homology template harboring a chloramphenicol resistance cassette, flanked by 500 bp matching the sau1hsdR gene, for insertion into S. aureus	Amplification of either pPM147 or S. aureus sPM03 gDNA with the primer pair PM637/PM638	dsDNA
dsDNA homology template harboring a chloramphenicol resistance cassette, flanked by 200 bp matching the sau1hsdR gene, for insertion into S. aureus	Amplification S. aureus sPM03 gDNA with the primer pair PM651/PM652	dsDNA
dsDNA homology template harboring a chloramphenicol resistance cassette, flanked by 100 bp matching the sau1hsdR gene, for insertion into S. aureus	Amplification S. aureus sPM03 gDNA with the primer pair PM649/PM650	dsDNA
dsDNA homology template harboring a chloramphenicol resistance cassette, flanked by 60 bp matching the sau1hsdR gene, for insertion into S. aureus	Amplification S. aureus sPM03 gDNA with the primer pair PM1377/1378	dsDNA
dsDNA homology template harboring a chloramphenicol resistance cassette, flanked by 40 bp matching the sau1hsdR gene, for insertion into S. aureus	Amplification S. aureus sPM03 gDNA with the primer pair PM635/PM363	dsDNA
dsDNA homology template harboring a spectinomycin and a chloramphenicol resistance cassette, flanked by 500 bp matching the sau1hsdR gene, for insertion into S. aureus	Amplification of either pPM165 with the primer pair PM637/PM638	dsDNA
dsDNA template with a non-functional spectinomycin resistance cassette (start codon of aad9 is deleted) and a functional chloramphenicol resistance cassette, flanked by 500 bp of sau1hsdR homology, for insertion into S. aureus	Amplification of either pPM269 with the primer pair PM637/PM638	dsDNA
dsDNA homology template with a non-functional spectinomycin resistance cassette (start codon of aad9 is mutated) and a functional chloramphenicol resistance cassette, flanked by 500 bp of sau1hsdR homology, for insertion into S. aureus	Amplification of either pPM319 with the primer pair PM637/PM638	dsDNA
dsDNA homology template harboring a floxed chloramphenicol resistance cassette, flanked by 500 bp matching the sau1hsdR gene, for insertion into S. aureus	Amplification S. aureus sPM09 gDNA with the primer pair PM635/PM363	dsDNA
