## Supplemental Table 2 for "A *Staphylococcus* phage recombination cassette that enables recombineering across distant bacteria"

### Sheet: pblast queries
Round	RefSeq accession	Proten
1	WP_000999048.1	Phi11 Gam
2	WP_000907597.1	Putative SSAP/recombinase
2	WP_000137071.1	Putative SSAP/recombinase
2	WP_000139720.1	Putative SSAP/recombinase
2	WP_065354600.1	Putative SSAP/recombinase
2	WP_000840496.1	Putative SSAP/recombinase
2	WP_020444661.1	Putative SSAP/recombinase
2	WP_110165143.1	Putative SSAP/recombinase
3	WP_000002513.1	Putative gam
3	WP_000815403.1	Putative gam
3	WP_000066021.1	Putative gam
3	WP_000815401.1	Putative gam
3	WP_037572058.1	Putative gam
3	WP_000882874.1	Putative gam

### Sheet: 3-gene loci cloned
Plasmid	Candidate # in Fig. 2	Source genome	Gam locus tag	Gam accession	Gam RefSeq	Gam len	SSAP locus tag	SSAP accession	SSAP RefSeq	SSB locus tag	SSB accession	SSB RefSeq	Gam AA	SSAP AA	SSB AA
pPM250	5	LS483311.1	NCTC6136_00875	SQE68596.1	WP_000815401.1	73	NCTC6136_00876	SQE68597.1	WP_000139720.1	NCTC6136_00877	SQE68598.1	WP_000934385.1	MKQTVTYIIRHRDMPIYITNKPTDNNSDISYSTNRNRAREFNGMEEASINMDYHKAIKKTVTETIEYEEVEHD	MTEQTLFEQLNSKNVNDHTEQKNGLTYLAWSYAHQELKKIDPNYTVKVHEFPHPDINTENYFVPYLATPEGYFVQVSVTVKDSTETEWLPVLDFRNKSLAKGSATTFDINKAQKRCFVKASALHGLGLYIYNGEELPSASDNDITELEERINQFVNLSQEKGRDATIDKTMRWLKISNINKLSQKQIAEAHQKLDAGLKQLDSEEKQ	MLNRAVLVGRLTKDPELRSAPNGVNVGTFTLAVNRTFTNAQGEREADFINVVVFKKQAENVKNYLSKGSLAGVDGRLQTRSYENKVGQRVFVTEVVADSVQFLEPKNNNQQPNNNYHQQRQTQTGNNPFDNTTAITDDDLPF
pPM251	6	CP047790.1	E3S90_13485	QHK97307.1	WP_001004336.1	178	E3S90_13490	QHK97308.1	WP_000139720.1	E3S90_13495	QHK97309.1	WP_039702429.1	MNELQERELETFEQDDRFKVTDLDSANWVFKKLDAITTKENEINELANKEIERINEWKDKEVEKLQSGKEYLQSLVIEYFRIQKEQDSKFKLNTPYGKVTARKGSKVIQVSNEQEVIKQLEQRGFDNYVKVTKKLSQSDIKKDFNVTENGTLIDANGEVLEGASIVEKPTSYTVKVGE	MTEQTLFEQLNSKNVNDHTEQKNGLTYLAWSYAHQELKKIDPNYTVKVHEFPHPDINTENYFVPYLATPEGYFVQVSVTVKDSTETEWLPVLDFRNKSLAKGSATTFDINKAQKRCFVKASALHGLGLYIYNGEELPSASDNDITELEERINQFVNLSQEKGRDATIDKTMRWLKISNINKLSQKQIAEAHQKLDAGLKQLDSEEKQ	MLNRTVLVGRLTKDPELRSTPNGVNVGTFTLAVNRTFTNAQGEREADFINVVVFKKQAENVKNYLSKGSLAGVDGRLQTRSYENKVGQRVFVTEVVADSVQFLEPKNNNQQPNNNYQQQNNSYNAPQNRQQNNPFANANGPIDINDDDLPF
pPM252	10	CP016072.1	A9I66_12105	ANQ82719.1	WP_065354601.1	182	A9I66_12100	ANQ82718.1	WP_065354600.1	A9I66_12095	ANQ82717.1	WP_065354599.1	MTNQLQKIELENLERSESFQVNSLETANWAFKKLEALKAKEDEINKVAEKELERIKQWQSQELKSIENDKEYFEYLVTDYYKREKKKNDEFKLSTPYGKVTSRVGAKVLEMQGGVNEQDVIDQLEQKGLVDFVKVTKKLNQADIKKNFNITDDGTLIDMNGEVLEGVKVVRKPTSYTVKAGE	MNKSESVVEINKAMVAFRKEVKQPLKDKNNPFFKSKYVPLENVVEAIDEAATPHGLSYTQWALNDKDGRVGVATMLMHESGEYIEYDPVFMNAEKNTPQGAGSLISYLKRYSLSAIFGITSDQDDDGNAASGKNNSPKQQNRTQWASSETIGTLKKEVIAFTNLIKGTDKEAPQNVVEQKFNINDYKLTEKQAAEALNKIRSNAKTITGGNNNA	MLNRVVLVGRLTKDPEFRTTQSGVEVATFTLAVNRNYKNKNGEQQADFINCIVFRKQAENVNNYLNKGNLAGVDGRLQSRSYENQEGRRIFVTEVICDSVQFLESKNNNQSNNQPQQQRGQAPAQDNPFTNANNPIDIDDEDLPF
pPM253	15	CP035101.1	EQG65_04315	QCY29484.1	WP_001004336.1	178	EQG65_04320	QCY29485.1	WP_000840496.1	EQG65_04325	QCY29486.1	WP_001099009.1	MNELQERELETFEQDDRFKVTDLDSANWVFKKLDAITTKENEINELANKEIERINEWKDKEVEKLQSGKEYLQSLVIEYFRIQKEQDSKFKLNTPYGKVTARKGSKVIQVSNEQEVIKQLEQRGFDNYVKVTKKLSQSDIKKDFNVTENGTLIDANGEVLEGASIVEKPTSYTVKVGE	MAEQLNLYQKIADVKANIAGFTKDTKGYNFSYVSGSQILHRIREKMIEHNLLLVPNTSNENWTTHTFKNKKGQEVTEFIVEMDLNYTWINADKPEEQYEVSYHAYGQQNDISQAHGTALTYAERYFLMKFFNIPTDEDDADAKQKQDKYSTVSQEFKDILTKEVNDFIAIAKESGFAEKYQEQINKLEKMNVEALNKNQINVTRQQIKKWLGGIEQ	MNTVNLIGNLVADPELKGQNNNVVNFVIAVQRPFKNKQTNEYETDFIRCVAFGKTAEIIANNFNKGNKIGVTGSIQTGSYENNQGQKVFTTDIAVNNITFVERKNNGQSNNQQQHNSYNAPQNRQQSNNPFANANGPIEISDDDLPF
pPM254	14	UHBN01000002.1	NCTC9614_00909	SUK97397.1	WP_001004336.1	178	NCTC9614_00910	SUK97399.1	WP_020444661.1	NCTC9614_00911	SUK97401.1	WP_023180131.1	MNELQERELETFEQDDRFKVTDLDSANWVFKKLDAITTKENEINELANKEIERINEWKDKEVEKLQSGKEYLQSLVIEYFRIQKEQDSKFKLNTPYGKVTARKGSKVIQVSNEQEVIKQLEQRGFDNYVKVTKKLSQSDIKKDFNVTENGTLIDANGEVLEGASIVEKPTSYTVKVGE	MTEQLNLYQKIADVKANIAGFTKDTKGYNFSYVSGSQILHRIREKMIEHNLLLVPNTSNENWTTHTFKNKKGQEVTEFIVEMDLNYTWINADKPEEQYEVSYHAYGQQNDISQAHGTALTYAERYFLMKFFNIPTDEDDADAKQKQDKYSAVSQELKDMLTKEANDFIAIAKESGFAEKHQEQINKLEKMNVETLNKNQINVTRQQIKKWLGGIE	MNTVNLIGNLVADPELKGQNNNVVNFAIAVQRLFKNKQTNEYETDFIRCVAFGKTAEIIANNFTKGNKIGITGSIQTGSYENNQGQKVFTTDIAVNNITFVERKNNGQSSNQQQNRQTQTGNNPFDNTTAITDDDLPF
pPM255	12	CP065924.1	JC285_09570	QQA50415.1	WP_110165142.1	182	JC285_09565	QQA50414.1	WP_198462524.1	JC285_09560	QQA50413.1	WP_015728805.1	MTNQLQEMELENLERSESFQVNSLETANWAFKKLEALKAKETEINDVAEKELDRIKKWQSQELKSIESDKEYFEHLVTDYYKREKEKDDKFKLSTPYGKVTSRAGSKVLEMQGGVNEQDVIEQLEQKGFVDFVKVTKELKLGDIKKGFKAIDDGTLVDMNGEVLEGVKIVRKPTSYTVKAGE	MSELNLYQKIADVKANIDGFTKDTKGYNYTYVSGSQVLHRIRNKMIEHNLLLVPKTLEETYSVEDVTRYSPKYKKQVTTTEYTVKVKLIYTWINADKPEEQLELPFFAIGQQDDPAKALGTALTYSERYFLMKFFNIPTDEDDADAKQKKEQYTKPDAKAIGTLKEEMLKFSELMQSLGKQVTIDDVQNQLGISDIQALTNAQISALIKKLDNWTKQAKENE	MINRVVLVGRLTKDPEFRTTQSGVEVATFTLAVNRNYKNKNGEQQADFINCIVFRKQAENVNNYLNKGNLAGVDGRLQSRSYENQEGRRIFVTEVICDSVQFLESKNNNQSNNQPQQQRGQAPAQDNPFTNANNPIDIDDEDLPF
pPM256	1	QGPI01000016.1	DJ447_04595	TOZ12674.1	WP_037542721.1	161	DJ447_04600	TOZ12675.1	WP_037542723.1	DJ447_04605	TOZ12676.1	WP_037542725.1	MTNLFDLNQNELAILEMLENEELSFDDVKDTLDAIKDEQKRKYDAMQKMILSLKGDVNTLKEREKALSKRRESYENKIRSLRNYMLDSMKFKGETKFKTEEFTYFIKNSDSTQIDDENAIPDKYKTPQPPKIDKKQIKKDIKAGIEVAGASLVENESLGVR	MSFNISSAKDITTDKSTYLIYGKPGSGKTHTLNFLPGKTLYVNVDKSERPLKGNENVDILNFNSHEAWQEWGDLMKWFAENKQTLNNYDTIVIDNLSELFRSMLANLGRAGKNNRVPEMSHYQRVDFFTIDSLRFLQSLGKRLVFLAWETNYDFYTPAGQQITQSVPDIRKTICDNVAGLCQVVARLIVNKESGKRGFILMPTNNVFAKNQLDNREHCLQEDLFKVGDVDG	MVKSIYLQDGEEIFVDDEDYERVNQHIWHKSFNGNHRMIMNSDSKHLNSFIIPKSFQMIKNNNFTRKNLTTDGNKVRWTKAKFNNSSKYKGVSWDKENKKWYAKIRVGGKDKNLGRYNDENKAAMAYNNAVNEYWNGLGYQNIIGEDNRTKQKNYKTYKNQLNRRTNNNNLRGIRKRRNKYYVRLNHSKSEYSLGAYEDLNRARLIYNKCSLYLYGSNAIQNEVTMTDELKEFISNWEIPKKIKALKRNEGGGR
pPM257	2	AP009351.1	NWMN_0998	BAF67270.1	WP_000002516.1	159	NWMN_0999	BAF67271.1	WP_001288247.1	NWMN_1000	BAF67272.1	WP_000704705.1	MANLYELSEAFKEMSNQDELDPTLLKDTLDSIKAEMNVKVDNIVNWRRETLGDIDVIDKEIKRLQNLKKQKQNLTDRLRDYLKEMLETQEVDSYRTATNHIYKRKNGASKNIIDEKLIPKDYWLSQAPKLNSKQLIDDLKAGKDIPGAELKVTESLVIK	MSEEQDILQELGIEEINEDTQNYYSIMVYGKSGTGKTTLATRENNAFIIDIHEDGTQVTRQGFVKRVDNYIAFRNTIASIESIVNTARQRGKLLDVVVIETAQKLRDITLTHVMNTHQVKKARIQDYGETSKLIVNSIRHLLKVKDKLGFHVVLTGHEGLNSEDKDENGKIINPRISIEVQPAIHNNLVTQFDIIGHTFIEDHTDENGNATHDYVFSVEPSNLYTTKVRHNPQITINNPGIKNASISKIIDMAQNGN	MKITGQAQFTKETNQEKFYNGSAGFQAGEFTVKVKNIEFNDRENRYFTIVFENDEGKQYKHNQFVPPYKYDFQEKQLIELVTRLGIKLNLPSLDFDTNDLIGKFCHLVLKWKFNEDEGKYFTDFSFIKPYKKGDDVVNKPIPKTDKQKAEENNGAQQQTSMSQQSNPFESSGQFGYDDQDLAF
pPM258	11	LR134305.1	NCTC1803_01661	VEE68719.1	WP_000002517.1	159	NCTC1803_01660	VEE68718.1	WP_001043063.1	NCTC1803_01659	VEE68717.1	WP_045178958.1	MANLYELSEAFKEMSNQDELDPTLLKDTLDSIKAEMNVKVDNIVNWRRETLGDIDVIDKEIKRLQNLKKQKQNLTDRLRDYLKEMLETQEVDSYRTATNHIYKRKNGASKNIIDEKLIPKDYWLSQAPKLNSKQLIDDLKDGKDIPGVELKVTESLVIK	MNKSETVVEINKAMVAFRKEVKQPLKDKNNPFFKSKYVPLENVVEAIDEAATPHGLSYTQWALNDVDGRVGVATMLMHESGEYIEYDPVFMNAEKNTPQGAGSLISYLKRYSLSAIFGITSDQDDDGNEASGKNNNPKQQTRTQWASSETIGILRKEVISFTKLIKGTDKEAPQNIVEQKFDINNYKLTEKQAAEAIQKIRNNAKTITGGKQ	MLNRTVLVGRLTKDPEYRTTPDGVSVTTFTIAVNRTFTNAQGEREADFINCVTFRKQAENVNNYLSKGSLAGVDGRLQSRSYENKVGQRVFVTEVVADSVQFLEPKNNNQQPNNNYHQQRQTQTGNNPFDNTTAITDDDLPF
pPM259	8	CP016073.1	A9I65_09870	ANQ88895.1	WP_065354750.1	161	A9I65_09865	ANQ88894.1	WP_037543644.1	A9I65_09860	ANQ88893.1	WP_065354749.1	MTTLFNLTDAYQQVYDLIAEQGEESALIDTLQSINDALEDKADGYVAVIKTLEADNVAIDEEIKRLRQRKTSNQNGISRLKESLQFAMESTGKEKFKTALNSYSIANNPPSLDVTEESLIPKEYWVSQAPKLNKKDLLKDIKNGADIKGVEVKQTRSLRVR	MMAELNLYQKIADVKANVDGFTKDAKGYNYDYVEGSQILHKIRPKMEEYGLIMYPSVERYEHFETKNSKGKTEHAVMLAIKYHIIDSATKEELAIDFAAFGQQQDIAQAYGTALTYAERYFILKLLNIPTDEDDPDAQQKKQRYTKADKHDIEVLKNEIEEFAKAVGDTEQNVRIGLNILSYEKLSSADAMRALQQVIELKRQYGGNNQ	MINNVTLVGRLTRDPNIRTTQSGVTVGQFSLAVDRHFTNQNGEKEADFPNVVVFRKQAELVGKYLSKGRLCGVVGRLQTRKYDKDGQTVFVTEVVADSVQFLDSGNNHQQNNTYQQNSGYQAPQNNGYQPPQQTQQTGYQPPPNSYQPQQNNNYQQAQPPQNNAYQPPQQTQQVPNGQTPFANANGPIDISDEDLPF
pPM260	13	CP039745.1	DJ441_02520	QIW02263.1	WP_065354052.1	161	DJ441_02525	QIW02264.1	WP_015728804.1	DJ441_02530	QIW02265.1	WP_110144801.1	MTTLFNLTDAYQQVYDLIAEQGDETVLIETLQSINDALEDKADGYVAVIKTLEADNVAIDEEIKRLRQRKTSNQNGISRLKESLQFAMESTGKEKFKTALNSYSIANNPPSLDVTEESLIPKEYWVSQAPKLNKKDLLKDIKNGADIKGVEVKQTKSLRVR	MSELNLYQKIADVKANIDGFTKDTKGYNYTYVSGSQVLHRIRSKMIEHNLLLVPKTLEETYSVEDVTRYSPKYKKQVTTTEYTVKVKLIYTWINADKPEEQLELPFFAIGQQDDPAKALGTALTYSERYFLMKFFNIPTDEDDADAKQKKEQYTKPDAKAIGTLKEEMLKFSELMQSLGKQVTIDDVQNQLGISDIQALTNAQISALIKKLDNWTKQAKENE	MINRVVLVGRLTKDPEFRTTQSGVEVATFTLAVNRNYKNKNGEQQADFINCIVFRKQAENVNNYLNKGNLAGVDGRLQSRSYENQEGRRVFVTEVVCDSVQFLESKNNNQSNNQPQQQRGQAPAQDNPFTNANNPIDIDDEDLPF
pPM261	3	LR134536.1	NCTC13924_02448	VEJ62497.1	WP_063280146.1	161	NCTC13924_02447	VEJ62496.1	WP_012100072.1	NCTC13924_02446	VEJ62495.1	WP_002486402.1	MSNLFELKDSYQQVYDLIAEQEDEQILKDTLASINDAIEDKADGYVAVIKSLEADNNAIDEEIKRLRQRKTSNQNGVKRLKESLQEVMEQTGKEKFKTALNSYSIANNPPSLDVTDESLIPKQYYVEQEPKLDKKELLKAVKDGLELNGVELKQSRSLRVR	MTEEKQEQDILTQLGVKDISKQNANKFYKFAIYGKFGTGKTTFLTKDNNALVLDINEDGTTVTEDGAVVQIKNYKHFAYVIKMLPQVIEKLRENGKRIDVVVIETIQKLRDITIDDIMNGKTKKPTFNDWGECATRIVHMYRYVSKLQEQYQFHLAISGHEGINKDKDDEGSTINPTITIEAQDQIRKAVVSQSDVLARMTIEEHEENGQKSYEYVLNAEPSNLFETKIRHASNIKINNKKFENPSITDVVEAIRNGN	MKITGQAQHTKETNQEAFMKGGDFLGAGEFTVKVKDVEFNDKEGRYFTIVFENNEGKQYKHNQFVPPFQQDFQERQYIELLSRLGIQLNLPDLTFDTDRLINKMGTIVLKNKFNEDQGKYFVRLSFVKVWNKGDEIVNKPEPKTDEMKQREQQANGQQTPMTKQDNPFGNANGPIDISDDDLPF
pPM263	16	UHDO01000001.1	NCTC13830_01085	SUM43602.1	WP_000389908.1	169	NCTC13830_01086	SUM43604.1	WP_001145748.1	NCTC13830_01087	SUM43606.1	WP_000992381.1	MEDMKLYDYADQYQNLINFMEENDYSFEEMKDTLESIQESAEGKVINIGKVIQKYQDDIKVISERKKALDELKKKAERNIDNLKQYGLVQMSRLDMKKVASPTLTVSIRNSKVMNIKDESKLPQEYITEKVEKKVDKVAFKKYYNSLPTEEQEAIDYAEIEVKQNILIK	MPVYTNEGLRFDNEQEAIDWFKTTLNTETPIGELYEKLHAVKEWEEGEFDLQATGLNDKEVHIQLDSPSHEGKVFRRVQYNSYGNNEPLEFETLKELIDNMIKSVNVASIIAFDKVIEILEAIKEGNEKYISDRVTSSENLVLTVQAERNMYDGAVVIAITDENTKEQYQDSIPSDEEGRIDIELVEKAVESIFMKQMSGKFNGEEVTVDGYKLQFLLNYAHENEKEVEVKII	MNALEAAYKNATFDYLEDNDTYDNTQDFNEAIHTTEDFLENLDYNFYDKK
pPM264	7	CP054807.1	FOC52_00730	QKU17404.1	WP_073342903.1	74	FOC52_00735	QKU17405.1	WP_073342901.1	FOC52_00740	QKU17406.1	WP_073342898.1	MAKETVTYIIRHREIPIYITNKPSDANPDTNYSTNISRAREFDGMEEAKINMDHHIAIKKTVIETTEYEEVQDD	MTSFIEKFNELNSRNVNEHVEQKNGLNYLSWAYVQQELTKLDENFQHRFIEFPYTDSERDDIFVPYLKTDEGYMVCVEITLFGVTKREWLPVLNYKNQAIPKGSATTFDINKSMKRVMVKCAAQFGLGNYLYLGEDAPDASDNDRTELEDKINQFVSISQEKGRDATLDKTMRWLGISDMNKVSQKEIAQAHAKLDAGLKQLDKDDEQ	MNQFNGVGNLVADPELKGQNNNVVNFRVAIQRAFKNKQTGEYETDFLTCVAFGKTAEIIANNFSKGQKIGITGSVQTGSYENKEGNRVFTTDIAVNQVTFVERKQQGNKPQQAQAKDNPFANGGADISEDSLPF
pPM265	9	LORZ02000001.1	AL529_005035	PNM98359.1	WP_023350551.1	73	AL529_005030	PNM98358.1	WP_023350550.1	AL529_005025	PNM98357.1	WP_023350549.1	MKETVTYIIKRKDNDLYITNIPSHNFPAIKYSTEFRDAKEFNGIDRSSIDMTEHKAIKRTHIEQDIYEEIEYD	MTEQLNLYQKIADVKANIDGFTKDTKGYNYSYVSGSQVLHRIRNKMIEHNLLLVPYTENEEIIETINAKGKTEHIVKLKLTYKWINADNPQEVLEVPFFAVGQQDDVSKAHGTALTYAERYFLMKFFNIPTDEDDADAKQKQEKYNKVSSQTVGVLKQEVLNFVDLMKSLNKEVSQQQAEQTFGIQDYTSMSEQQAVNTITKIQNMANKYKEAKTND	MINRFIGVGRLTKDPEFRTTPNGVSVTTFTIAVNRTFTNAQGEREADFINCVTFRKQADNVNKFLTKGSLAGVEGRIQTRSYENNEGRRIFVTEVVCDSVQFLDTKNNNGNNNRQQTEQTQQEKPFDNGNDFPDLPF
pPM266	4	CP009361.1	KQ76_07675	AIO21162.1	WP_000815401.1	73	KQ76_07670	AIO21161.1	WP_000139746.1	KQ76_07665	AIO21160.1	WP_000704713.1	MKQTVTYIIRHRDMPIYITNKPTDNNSDISYSTNRNRAREFNGMEEASINMDYHKAIKKTVTETIEYEEVEHD	MTEQTNQDVDILTQLGVKDISKQNANKFYKFAIYGKFGTGKTTFLTKDNNTLVLDINEDGTTVTEDGAVVQIKNYKHFSAVIKMLPKIIEQLRENGKQIDVVVIETIQKLRDITMDDIMDGKSKKPTFNDWGECATRIVSIYRYISKLQEHYQFHLAISGHEGINKDKDDEGSTINPTITIEAQDQIKKAVISQSDVLARMTIEEHEQDGEKTYQYVLNAEPSNLFETKIRHSSNIKINNKRFINPSINDVVQAIRNGN	MKITGRTQYIQETNQEAFMKGGDFLGAGEFTVKVANVEFNDRENRYFTIVFENNEGKQYKHNQFVPPFQQDYQEKQYIELLSRLGIKLNLPDLTFDTDQLINKIGTIVLKNKFNEEQGKYFVRLSYVKVWNKDDEVVNKPEPKTDEMKQKEQQANGKQTPMSQQSNPFANANGPIEINDDDLPF
